# Comparison among the first representative chloroplast genomes of *Orontium, Lasia, Zamioculcas*, and *Stylochaeton* of the plant family Araceae: inverted repeat dynamics are not linked to phylogenetic signaling

**DOI:** 10.1101/2020.04.07.029389

**Authors:** Abdullah, Claudia L. Henriquez, Furrukh Mehmood, Iram Shahzadi, Zain Ali, Mohammad Tahir Waheed, Thomas B. Croat, Peter Poczai, Ibrar Ahmed

## Abstract

The chloroplast genome provides insight into the evolution of plant species. We *de novo* assembled and annotated chloroplast genomes of the first representatives of four genera representing three subfamilies: *Lasia spinosa* (Lasioideae), *Stylochaeton bogneri, Zamioculcas zamiifolia* (Zamioculcadoideae), and *Orontium aquaticum* (Orontioideae), and performed comparative genomics using the plastomes. The size of the chloroplast genomes ranged from 163,770–169,982 bp. These genomes comprise 114 unique genes, including 80 protein-coding, 4 rRNA, and 30 tRNA genes. These genomes exhibited high similarities in codon usage, amino acid frequency, RNA editing sites, and microsatellites. The junctions JSB (IRb/SSC) and JSA (SSC/IRa) are highly variable, as is oligonucleotide repeats content among the genomes. The patterns of inverted repeats contraction and expansion were shown to be homoplasious and therefore unsuitable for phylogenetic analyses. Signatures of positive selection were shown for several genes in *S. bogneri*. This study is a valuable addition to the evolutionary history of chloroplast genome structure in Araceae.
