## Supplementary Table 3 for "Comparison among the first representative chloroplast genomes of *Orontium, Lasia, Zamioculcas*, and *Stylochaeton* of the plant family Araceae: inverted repeat dynamics are not linked to phylogenetic signaling"

### Sheet: Relative synonymous codon usage
Table S3. Relative synonymous codon usage analyses in the chloroplast genome of newly assembled species
Orontium aquaticum
S.No	Codon	Amio acid	No's of codons	Relative synonymous codon usage
1	GCA	A	412	1.14444
2	GCC	A	212	0.588889
3	GCG	A	156	0.433333
4	GCT	A	660	1.83333
5	TGC	C	90	0.553846
6	TGT	C	235	1.44615
7	GAC	D	225	0.378469
8	GAT	D	964	1.62153
9	GAA	E	1106	1.46782
10	GAG	E	401	0.532183
11	TTC	F	597	0.759059
12	TTT	F	976	1.24094
13	GGA	G	760	1.66211
14	GGC	G	159	0.347731
15	GGG	G	292	0.6386
16	GGT	G	618	1.35156
17	CAC	H	159	0.46696
18	CAT	H	522	1.53304
19	ATA	I	751	0.951034
20	ATC	I	480	0.607851
21	ATT	I	1138	1.44111
22	AAA	K	1183	1.48712
23	AAG	K	408	0.512885
24	CTA	L	393	0.83116
25	CTC	L	204	0.431442
26	CTG	L	199	0.420867
27	CTT	L	593	1.25414
28	TTA	L	868	1.83574
29	TTG	L	580	1.22665
30	ATG	M	644	1
31	AAC	N	320	0.461095
32	AAT	N	1068	1.5389
33	CCA	P	352	1.23726
34	CCC	P	223	0.783831
35	CCG	P	130	0.456942
36	CCT	P	433	1.52197
37	CAA	Q	758	1.50099
38	CAG	Q	252	0.49901
39	AGA	R	549	1.91623
40	AGG	R	183	0.638743
41	CGA	R	371	1.29494
42	CGC	R	103	0.359511
43	CGG	R	125	0.4363
44	CGT	R	388	1.35428
45	AGC	S	117	0.314516
46	AGT	S	455	1.22312
47	TCA	S	476	1.27957
48	TCC	S	362	0.973118
49	TCG	S	207	0.556452
50	TCT	S	615	1.65323
51	ACA	T	461	1.25699
52	ACC	T	277	0.755283
53	ACG	T	167	0.455351
54	ACT	T	562	1.53238
55	GTA	V	555	1.46535
56	GTC	V	198	0.522772
57	GTG	V	225	0.594059
58	GTT	V	537	1.41782
59	TGG	W	479	1
60	TAC	Y	220	0.415486
61	TAT	Y	839	1.58451
62	TAA	*	40	1.41176
63	TAG	*	25	0.882353
64	TGA	*	20	0.705882
Lasia spinosa
1	GCA	A	419	1.1647
2	GCC	A	236	0.656011
3	GCG	A	150	0.416956
4	GCT	A	634	1.76233
5	TGC	C	68	0.413374
6	TGT	C	261	1.58663
7	GAC	D	239	0.414931
8	GAT	D	913	1.58507
9	GAA	E	1144	1.48668
10	GAG	E	395	0.51332
11	TTC	F	579	0.715698
12	TTT	F	1039	1.2843
13	GGA	G	748	1.65578
14	GGC	G	175	0.387382
15	GGG	G	299	0.661871
16	GGT	G	585	1.29496
17	CAC	H	167	0.506061
18	CAT	H	493	1.49394
19	ATA	I	760	0.965284
20	ATC	I	439	0.557578
21	ATT	I	1163	1.47714
22	AAA	K	1211	1.48954
23	AAG	K	415	0.510455
24	CTA	L	412	0.849777
25	CTC	L	207	0.426951
26	CTG	L	176	0.363011
27	CTT	L	618	1.27466
28	TTA	L	889	1.83362
29	TTG	L	607	1.25198
30	ATG	M	650	1
31	AAC	N	332	0.477011
32	AAT	N	1060	1.52299
33	CCA	P	346	1.20557
34	CCC	P	222	0.773519
35	CCG	P	148	0.515679
36	CCT	P	432	1.50523
37	CAA	Q	768	1.51479
38	CAG	Q	246	0.485207
39	AGA	R	563	1.98706
40	AGG	R	176	0.621176
41	CGA	R	371	1.30941
42	CGC	R	115	0.405882
43	CGG	R	119	0.42
44	CGT	R	356	1.25647
45	AGC	S	120	0.326087
46	AGT	S	449	1.22011
47	TCA	S	472	1.28261
48	TCC	S	375	1.01902
49	TCG	S	186	0.505435
50	TCT	S	606	1.64674
51	ACA	T	471	1.29841
52	ACC	T	268	0.738801
53	ACG	T	158	0.435562
54	ACT	T	554	1.52722
55	GTA	V	541	1.42744
56	GTC	V	211	0.556728
57	GTG	V	218	0.575198
58	GTT	V	546	1.44063
59	TGG	W	499	1
60	TAC	Y	234	0.443182
61	TAT	Y	822	1.55682
62	TAA	*	55	1.2406
63	TAG	*	46	1.03759
64	TGA	*	32	0.721805
Zamioculcas zamiifolia
S.No	Codon	Amio acid	No's of codons	Relative synonymous codon usage
1	GCA	A	408	1.15499
2	GCC	A	219	0.619958
3	GCG	A	145	0.410474
4	GCT	A	641	1.81458
5	TGC	C	73	0.478689
6	TGT	C	232	1.52131
7	GAC	D	212	0.397004
8	GAT	D	856	1.603
9	GAA	E	1040	1.48254
10	GAG	E	363	0.517463
11	TTC	F	543	0.727395
12	TTT	F	950	1.27261
13	GGA	G	708	1.60272
14	GGC	G	169	0.382569
15	GGG	G	304	0.688172
16	GGT	G	586	1.32654
17	CAC	H	151	0.477848
18	CAT	H	481	1.52215
19	ATA	I	707	0.953258
20	ATC	I	417	0.562247
21	ATT	I	1101	1.48449
22	AAA	K	1051	1.47302
23	AAG	K	376	0.52698
24	CTA	L	374	0.826215
25	CTC	L	189	0.417526
26	CTG	L	175	0.386598
27	CTT	L	580	1.2813
28	TTA	L	827	1.82695
29	TTG	L	571	1.26141
30	ATG	M	590	1
31	AAC	N	289	0.46277
32	AAT	N	960	1.53723
33	CCA	P	332	1.20618
34	CCC	P	216	0.784741
35	CCG	P	131	0.475931
36	CCT	P	422	1.53315
37	CAA	Q	698	1.49946
38	CAG	Q	233	0.500537
39	AGA	R	508	1.93278
40	AGG	R	150	0.570704
41	CGA	R	351	1.33545
42	CGC	R	105	0.399493
43	CGG	R	110	0.418516
44	CGT	R	353	1.34306
45	AGC	S	107	0.308654
46	AGT	S	433	1.24904
47	TCA	S	453	1.30673
48	TCC	S	342	0.986538
49	TCG	S	167	0.481731
50	TCT	S	578	1.66731
51	ACA	T	435	1.271
52	ACC	T	239	0.69832
53	ACG	T	167	0.487947
54	ACT	T	528	1.54273
55	GTA	V	528	1.45957
56	GTC	V	180	0.497581
57	GTG	V	205	0.56669
58	GTT	V	534	1.47616
59	TGG	W	462	1
60	TAC	Y	207	0.425926
61	TAT	Y	765	1.57407
62	TAA	*	40	1.42857
63	TAG	*	25	0.892857
64	TGA	*	19	0.678571
Sylocaeton bognerii
1	GCA	A	415	1.13079
2	GCC	A	216	0.588556
3	GCG	A	202	0.550409
4	GCT	A	635	1.73025
5	TGC	C	70	0.457516
6	TGT	C	236	1.54248
7	GAC	D	229	0.421731
8	GAT	D	857	1.57827
9	GAA	E	1126	1.4671
10	GAG	E	409	0.532899
11	TTC	F	534	0.687259
12	TTT	F	1020	1.31274
13	GGA	G	701	1.57794
14	GGC	G	172	0.387169
15	GGG	G	319	0.718064
16	GGT	G	585	1.31683
17	CAC	H	160	0.504732
18	CAT	H	474	1.49527
19	ATA	I	725	0.977528
20	ATC	I	400	0.539326
21	ATT	I	1100	1.48315
22	AAA	K	1138	1.51129
23	AAG	K	368	0.488712
24	CTA	L	369	0.813671
25	CTC	L	190	0.418964
26	CTG	L	170	0.374862
27	CTT	L	587	1.29438
28	TTA	L	834	1.83903
29	TTG	L	571	1.2591
30	ATG	M	592	1
31	AAC	N	303	0.47679
32	AAT	N	968	1.52321
33	CCA	P	317	1.15378
34	CCC	P	231	0.840764
35	CCG	P	132	0.480437
36	CCT	P	419	1.52502
37	CAA	Q	692	1.49946
38	CAG	Q	231	0.500542
39	AGA	R	507	1.9525
40	AGG	R	156	0.60077
41	CGA	R	348	1.34018
42	CGC	R	101	0.38896
43	CGG	R	103	0.396662
44	CGT	R	343	1.32092
45	AGC	S	118	0.34757
46	AGT	S	431	1.26951
47	TCA	S	447	1.31664
48	TCC	S	334	0.9838
49	TCG	S	154	0.453608
50	TCT	S	553	1.62887
51	ACA	T	408	1.23636
52	ACC	T	238	0.721212
53	ACG	T	150	0.454545
54	ACT	T	524	1.58788
55	GTA	V	525	1.47162
56	GTC	V	190	0.532586
57	GTG	V	205	0.574632
58	GTT	V	507	1.42116
59	TGG	W	452	1
60	TAC	Y	201	0.408122
61	TAT	Y	784	1.59188
62	TAA	*	36	1.28571
63	TAG	*	24	0.857143
64	TGA	*	24	0.857143
