## Supplementary Table 4 for "Comparison among the first representative chloroplast genomes of *Orontium, Lasia, Zamioculcas*, and *Stylochaeton* of the plant family Araceae: inverted repeat dynamics are not linked to phylogenetic signaling"

### Sheet: RNA editing sites analyses
genes	Nucleotide position	Amino acid position	Change of codon and amino acid	Score
Orontium aquaticum
accD	809	270	TCG (S) => TTG (L)	0.8
	1376	459	TCA (S) => TTA (L)	1
	1418	473	CCT (P) => CTT (L)	1
atpA	773	258	TCA (S) => TTA (L)	1
	791	264	CCC (P) => CTC (L)	1
	914	305	TCA (S) => TTA (L)	1
	1148	383	TCA (S) => TTA (L)	1
atpF	92	31	CCA (P) => CTA (L)	0.86
atpI	349	117	CGG (R) => TGG (W)	1
	428	143	CCC (P) => CTC (L)	1
	629	210	TCA (S) => TTA (L)	1
ndhA	50	17	TCG (S) => TTG (L)	1
	395	132	TCT (S) => TTT (F)	1
	476	159	TCA (S) => TTA (L)	1
	566	189	TCA (S) => TTA (L)	1
	1073	358	TCC (S) => TTC (F)	1
ndhB	149	50	TCA (S) => TTA (L)	1
	446	149	TCA (S) => TTA (L)	1
	467	156	CCA (P) => CTA (L)	1
	542	181	ACG (T) => ATG (M)	1
	586	196	CAT (H) => TAT (Y)	1
	704	235	TCC (S) => TTC (F)	1
	737	246	CCA (P) => CTA (L)	1
	830	277	TCA (S) => TTA (L)	1
	836	279	TCA (S) => TTA (L)	1
	1102	368	CGC (R) => TGC (C)	1
	1481	494	CCA (P) => CTA (L)	1
ndhD	44	15	ACG (T) => ATG (M)	1
	101	34	TCA (S) => TTA (L)	1
	425	142	TCA (S) => TTA (L)	1
	590	197	CCA (P) => CTA (L)	1
	920	307	TCA (S) => TTA (L)	1
	989	330	ACA (T) => ATA (I)	1
	1235	412	TCA (S) => TTA (L)	0.8
	1340	447	TCA (S) => TTA (L)	0.8
	1352	451	TCA (S) => TTA (L)	0.8
ndhF	62	21	TCA (S) => TTA (L)	1
	290	97	TCA (S) => TTA (L)	1
	392	131	TCC (S) => TTC (F)	1
	442	148	CAT (H) => TAT (Y)	1
	632	211	ACA (T) => ATA (I)	1
ndhB	695	232	GCG (A) => GTG (V)	1
	824	275	GCT (A) => GTT (V)	1
	1133	378	ACT (T) => ATT (I)	1
	1174	392	CCT (P) => TCT (S)	0.8
petB	418	140	CGG (R) => TGG (W)	1
	611	204	TCA (S) => TTA (L)	1
psbF	77	26	TCT (S) => TTT (F)	1
rpl2	2	1	ACG (T) => ATG (M)	1
rpl20	26	9	ACA (T) => ATA (I)	0.86
	290	97	CCT (P) => CTT (L)	1
rpoA	757	253	CTT (L) => TTT (F)	0.86
	830	277	TCA (S) => TTA (L)	1
rpoB	338	113	TCT (S) => TTT (F)	1
	473	158	TCA (S) => TTA (L)	0.86
	551	184	TCA (S) => TTA (L)	1
	566	189	TCG (S) => TTG (L)	1
	623	208	CCG (P) => CTG (L)	0.86
	2432	811	TCA (S) => TTA (L)	0.86
rpoC1	41	14	CCA (P) => CTA (L)	1
	182	61	TCT (S) => TTT (F)	1
	617	206	TCG (S) => TTG (L)	1
	787	263	CGG (R) => TGG (W)	1
rpoC2	1447	483	CCC (P) => TCC (S)	1
	1771	591	CGT (R) => TGT (C)	0.86
	2318	773	TCG (S) => TTG (L)	1
	3698	1233	TCA (S) => TTA (L)	0.86
rps2	248	83	TCA (S) => TTA (L)	1
rps8	182	61	TCA (S) => TTA (L)	0.86
	277	93	CAT (H) => TAT (Y)	0.86
ycf3	44	15	TCT (S) => TTT (F)	1
	185	62	ACG (T) => ATG (M)	1
	191	64	CCA (P) => CTA (L)	1
	407	136	TCC (S) => TTC (F)	1
Lasia spinosa
accD	415	139	CAT (H) => TAT (Y)	1
	1373	458	TCA (S) => TTA (L)	1
atpA	779	260	TCA (S) => TTA (L)	1
	797	266	CCA (P) => CTA (L)	1
atpF	92	31	CCA (P) => CTA (L)	0.86
atpI	349	117	CGG (R) => TGG (W)	1
	428	143	CCC (P) => CTC (L)	1
	629	210	TCA (S) => TTA (L)	1
ndhA	50	17	TCG (S) => TTG (L)	1
	566	189	TCA (S) => TTA (L)	1
	1073	358	TCC (S) => TTC (F)	1
ndhB	149	50	TCA (S) => TTA (L)	1
	440	147	TCA (S) => TTA (L)	1
	461	154	CCA (P) => CTA (L)	1
	536	179	ACG (T) => ATG (M)	1
	580	194	CAT (H) => TAT (Y)	1
	698	233	TCC (S) => TTC (F)	1
	731	244	CCA (P) => CTA (L)	1
	824	275	TCA (S) => TTA (L)	1
	830	277	TCA (S) => TTA (L)	1
	1096	366	CGC (R) => TGC (C)	1
	1475	492	CCA (P) => CTA (L)	1
ndhD	29	10	ACG (T) => ATG (M)	1
	410	137	TCA (S) => TTA (L)	1
	701	234	TCA (S) => TTA (L)	1
	905	302	TCA (S) => TTA (L)	1
	974	325	ACA (T) => ATA (I)	1
	1220	407	TCA (S) => TTA (L)	0.8
	1325	442	TCA (S) => TTA (L)	0.8
	1337	446	TCA (S) => TTA (L)	0.8
ndhF	62	21	TCA (S) => TTA (L)	1
	392	131	TCC (S) => TTC (F)	1
	1816	606	CCA (P) => TCA (S)	1
ndhG	314	105	ACA (T) => ATA (I)	0.8
	385	129	CCA (P) => TCA (S)	0.8
petB	100	34	CAT (H) => TAT (Y)	1
	611	204	TCA (S) => TTA (L)	1
psbF	77	26	TCT (S) => TTT (F)	1
rpl2	2	1	ACG (T) => ATG (M)	1
rpl20	26	9	ACA (T) => ATA (I)	0.86
	290	97	CCT (P) => CTT (L)	1
	308	103	TCA (S) => TTA (L)	0.86
rpoA	827	276	TCA (S) => TTA (L)	1
rpoB	473	158	TCA (S) => TTA (L)	0.86
	551	184	TCA (S) => TTA (L)	1
	623	208	CCG (P) => CTG (L)	0.86
	2189	730	CCA (P) => CTA (L)	1
	2432	811	TCA (S) => TTA (L)	0.86
rpoC1	41	14	CCA (P) => CTA (L)	1
	617	206	TCG (S) => TTG (L)	1
	1949	650	ACC (T) => ATC (I)	0.86
rpoC2	1583	528	TCT (S) => TTT (F)	1
	1607	536	ACT (T) => ATT (I)	0.86
	1771	591	CGT (R) => TGT (C)	0.86
	2335	779	CAT (H) => TAT (Y)	0.86
	2498	833	GCT (A) => GTT (V)	0.86
	2611	871	CCA (P) => TCA (S)	0.86
	3950	1317	TCC (S) => TTC (F)	0.86
rps2	248	83	TCA (S) => TTA (L)	1
ycf3	185	62	ACG (T) => ATG (M)	1
	191	64	TCA (S) => TTA (L)	1
	407	136	TCC (S) => TTC (F)	1
Zamioculcas zamiifolia
accD	1364	455	TCA (S) => TTA (L)	1
atpA	773	258	TCA (S) => TTA (L)	1
	791	264	CCC (P) => CTC (L)	1
atpF	92	31	CCA (P) => CTA (L)	0.86
atpI	349	117	CGG (R) => TGG (W)	1
	428	143	CCC (P) => CTC (L)	1
	629	210	TCA (S) => TTA (L)	1
ndhA	50	17	TCG (S) => TTG (L)	1
	476	159	TCA (S) => TTA (L)	1
	566	189	TCA (S) => TTA (L)	1
ndhB	149	50	TCA (S) => TTA (L)	1
	446	149	TCA (S) => TTA (L)	1
	467	156	CCA (P) => CTA (L)	1
	542	181	ACG (T) => ATG (M)	1
	586	196	CAT (H) => TAT (Y)	1
	704	235	TCC (S) => TTC (F)	1
	737	246	CCA (P) => CTA (L)	1
	830	277	TCA (S) => TTA (L)	1
	836	279	TCA (S) => TTA (L)	1
	1102	368	CGC (R) => TGC (C)	1
	1193	398	TCA (S) => TTA (L)	1
	1481	494	CCA (P) => CTA (L)	1
ndhD	29	10	ACG (T) => ATG (M)	1
	905	302	TCA (S) => TTA (L)	1
	974	325	ACA (T) => ATA (I)	1
	1220	407	TCA (S) => TTA (L)	0.8
	1325	442	TCA (S) => TTA (L)	0.8
	1337	446	TCA (S) => TTA (L)	0.8
ndhF	62	21	TCA (S) => TTA (L)	1
	632	211	ACA (T) => ATA (I)	1
ndhG	314	105	ACA (T) => ATA (I)	0.8
petB	100	34	CAT (H) => TAT (Y)	1
	611	204	TCA (S) => TTA (L)	1
psaB	1919	640	ACG (T) => ATG (M)	1
psbF	77	26	TCT (S) => TTT (F)	1
rpl2	2	1	ACG (T) => ATG (M)	1
rpl20	26	9	ACA (T) => ATA (I)	0.86
	290	97	CCT (P) => CTT (L)	1
	308	103	TCA (S) => TTA (L)	0.86
rpoA	830	277	TCA (S) => TTA (L)	1
rpoB	473	158	TCA (S) => TTA (L)	0.86
	551	184	TCA (S) => TTA (L)	1
	623	208	CCG (P) => CTG (L)	0.86
	2432	811	TCA (S) => TTA (L)	0.86
rpoC1	41	14	CCA (P) => CTA (L)	1
	617	206	TCG (S) => TTG (L)	1
	787	263	CGG (R) => TGG (W)	1
	1949	650	ACC (T) => ATC (I)	0.86
rpoC2	683	228	GCA (A) => GTA (V)	1
	1607	536	ACT (T) => ATT (I)	0.86
	1771	591	CGT (R) => TGT (C)	0.86
	2284	762	CGG (R) => TGG (W)	1
	2318	773	TCG (S) => TTG (L)	1
	3343	1115	CAC (H) => TAC (Y)	0.86
	3704	1235	TCA (S) => TTA (L)	0.86
rps2	248	83	TCA (S) => TTA (L)	1
rps8	182	61	TCA (S) => TTA (L)	0.86
ycf3	44	15	TCT (S) => TTT (F)	1
	185	62	ACG (T) => ATG (M)	1
	191	64	TCA (S) => TTA (L)	1
	407	136	TCC (S) => TTC (F)	1
Stylochaeton bogneri
accD	343	115	CAT (H) => TAT (Y)	1
	1562	521	TCA (S) => TTA (L)	1
atpA	773	258	TCA (S) => TTA (L)	1
	791	264	CCC (P) => CTC (L)	1
atpF	92	31	CCA (P) => CTA (L)	0.86
atpI	349	117	CGG (R) => TGG (W)	1
	428	143	CCC (P) => CTC (L)	1
	629	210	TCA (S) => TTA (L)	1
ndhA	53	18	TCG (S) => TTG (L)	1
	325	109	CCT (P) => TCT (S)	1
	479	160	TCG (S) => TTG (L)	1
	569	190	TCA (S) => TTA (L)	1
	1076	359	TCC (S) => TTC (F)	1
ndhB	149	50	TCA (S) => TTA (L)	1
	446	149	TCA (S) => TTA (L)	1
	467	156	CCA (P) => CTA (L)	1
	542	181	ACG (T) => ATG (M)	1
	586	196	CAT (H) => TAT (Y)	1
	704	235	TCC (S) => TTC (F)	1
	737	246	CCA (P) => CTA (L)	1
	830	277	TCA (S) => TTA (L)	1
	836	279	TCA (S) => TTA (L)	1
	1102	368	CGC (R) => TGC (C)	1
	1193	398	TCA (S) => TTA (L)	1
	1481	494	CCA (P) => CTA (L)	1
ndhD	29	10	ACG (T) => ATG (M)	1
	410	137	TCA (S) => TTA (L)	1
	701	234	TCA (S) => TTA (L)	1
	905	302	TCA (S) => TTA (L)	1
	974	325	ACA (T) => ATA (I)	1
	1220	407	TCA (S) => TTA (L)	0.8
	1325	442	TCA (S) => TTA (L)	0.8
	1337	446	TCA (S) => TTA (L)	0.8
ndhF	62	21	TCA (S) => TTA (L)	1
	392	131	TCC (S) => TTC (F)	1
	632	211	ACA (T) => ATA (I)	1
ndhG	314	105	ACA (T) => ATA (I)	0.8
petB	100	34	CAT (H) => TAT (Y)	1
	611	204	TCA (S) => TTA (L)	1
psbF	77	26	TCT (S) => TTT (F)	1
rpl2	2	1	ACG (T) => ATG (M)	1
	662	221	GCA (A) => GTA (V)	1
	665	222	GCT (A) => GTT (V)	0.86
rpoA	836	279	TCA (S) => TTA (L)	1
rpoB	473	158	TCA (S) => TTA (L)	0.86
	551	184	TCA (S) => TTA (L)	1
	623	208	CCG (P) => CTG (L)	0.86
	1973	658	TCA (S) => TTA (L)	1
	2432	811	TCA (S) => TTA (L)	0.86
rpoC1	41	14	CCA (P) => CTA (L)	1
	331	111	CGT (R) => TGT (C)	1
	490	164	CTC (L) => TTC (F)	1
	617	206	TCG (S) => TTG (L)	1
	1550	517	ACG (T) => ATG (M)	0.86
	1949	650	ACC (T) => ATC (I)	0.86
rpoC2	1589	530	TCT (S) => TTT (F)	1
	1613	538	ACT (T) => ATT (I)	0.86
	1777	593	CGT (R) => TGT (C)	0.86
	2290	764	CGG (R) => TGG (W)	1
	2324	775	TCG (S) => TTG (L)	1
	3251	1084	GCT (A) => GTT (V)	1
	3340	1114	CAC (H) => TAC (Y)	0.86
	3701	1234	TCA (S) => TTA (L)	0.86
rps2	248	83	TCA (S) => TTA (L)	1
rps8	182	61	TCA (S) => TTA (L)	0.86
ycf3	44	15	TCT (S) => TTT (F)	1
	185	62	ACG (T) => ATG (M)	1
	191	64	TCA (S) => TTA (L)	1
	407	136	TCC (S) => TTC (F)	1
