## Supplementary Table 5 for "Comparison among the first representative chloroplast genomes of *Orontium, Lasia, Zamioculcas*, and *Stylochaeton* of the plant family Araceae: inverted repeat dynamics are not linked to phylogenetic signaling"

### Sheet: Microsatellites analyses
Table S5. Types of microsatellites motifs and number of various types of repeats in the chloroplast genomes
Orontium aquaticum
Repeats	3	4	5	6	7	8	9	10	11	12	13	14	15	16	17	total
A	-	-	-	-	-	-	-	16	10	1	1	1			1	30
G	-	-	-	-	-	-	-	1			1					2
T	-	-	-	-	-	-	-	14	7	4		2				27
AT	-	-	4	3		1		1	3							12
GC	-	-	1													1
TA	-	-	4	2	2		1					1				10
TC	-	-	1													1
AAT	-	1	1													2
CAA	-	1	1													2
TAA	-		1													1
TAT	-	1														1
TTA	-	1														1
AATG	1															1
ATTT	1															1
CATA		1														1
GAAT	1															1
GATA	1															1
GTTC	1															1
TCAA	1															1
TTTC	1															1
AATAT	1															1
TATAT	1															1
TTTAA	1															1
TTTCA	1															1
GAAGAG							1									1
TAGTAA	1															1
Total																104
Lasia spinosa
Repeats	3	4	5	6	7	8	9	10	11	12	13	14	15	16	17	total
A	-	-	-	-	-	-	-	5	4	2		1			1	13
C	-	-	-	-	-	-	-	1	1							2
G	-	-	-	-	-	-	-		1							1
T	-	-	-	-	-	-	-	16	13	5	1			2		37
AT	-	-	4	2	3											9
TA	-	-	7	5	3	2										17
TC	-	-	1													1
AAT	-		1													1
ATA	-	2														2
ATT	-		1													1
CAG	-	1														1
GAA	-	1														1
TAA	-	1														1
TAT	-	2	1													3
TTA	-	3														3
TTC	-	1														1
AATA	4															4
AATG	1															1
ATTG	1															1
ATTT	1															1
GAAT	1															1
TGTT	1															1
TTAT	1															1
TTGA	1															1
TTTA	2															2
AAAAT	1															1
AATAT	1															1
ATAAT	1															1
ATATA	1															1
ATTAA	1															1
ATTAT	1															1
TAAAT	1															1
AATAAA	1															1
ATATTT	1															1
CTAATA			1													1
Total																117
Zamioculcas zamiifolia
Repeats	3	4	5	6	7	8	9	10	11	12	13	14	15	16	17	18	total
A	-	-	-	-	-	-	-	11	5	8	5	1	4	1			35
C	-	-	-	-	-	-	-		1								1
T	-	-	-	-	-	-	-	19	13	6	1	2	3		1	1	46
AT	-	-	7	4													11
TA	-	-	4	4		2											10
AAT	-	1															1
ATA	-	6															6
CAG	-	1															1
TAT	-	7															7
TTA	-	5															5
TTC	-												1				1
AATA	1																1
AATG	1																1
ATAA	3																3
ATTG	1																1
ATTT		1															1
CAAT		1															1
CATT	2																2
TAAA	4																4
TATT	1																1
TGAT	1																1
TGTT	1																1
TTAT		1															1
TTGA	2																2
TTTA	2																2
Total																	146
Stylochaeton bogneri
Repeats	3	4	5	6	7	8	9	10	11	12	13	14	15	16	17	18	19	20	21	22	23	total
A	-	-	-	-	-	-	-	12	4	1	1	1										19
T	-	-	-	-	-	-	-	25	5	2		3										35
AT	-	-	4	2	1		1															8
GA	-	-	1																			1
TA	-	-	8	1			2															11
TC	-	-	1																			1
AAT	-	1																				1
ATA	-	1																				1
ATT	-	1																				1
CAG	-	1																				1
TAT	-	2																				2
TCT	-																				1	1
TTA	-	1	1																			2
TTC	-	1																				1
AAAT	2	1																				3
AATA	2																					2
AATC	1																					1
AATG	1																					1
ATAA	3																					3
ATTA	1																					1
ATTT	1																					1
CATT	1																					1
TATT	1	1																				2
TGTT	1																					1
TTAT	3																					3
TTGA	1																					1
TTTA	3																					3
AATAC	1																					1
ATTTA	1																					1
TATTA	4																					4
TTTAT	1																					1
AAAAAC			1																			1
CTTCCC	1																					1
TATTTC	1																					1
Total																						118
