## Supplementary Table 7 for "Comparison among the first representative chloroplast genomes of *Orontium, Lasia, Zamioculcas*, and *Stylochaeton* of the plant family Araceae: inverted repeat dynamics are not linked to phylogenetic signaling"

### Sheet: Complete coding genes
Table S7. Evolution rate of protein coding genes
Gene	species	Ks	Ka	Ka/Ks
psbA	Lasia Spinosa	0.1442	0.005	0.0346741
	Zamioculcas Camiifolia	0.1345	0.0037	0.0275093
	Stylochaeton Bogmerii	0.1537	0.0037	0.0240729
rps16	Lasia Spinosa	0.1395	0.0381	0.273118
	Zamioculcas Camiifolia	0.1181	0.0322	0.27265
	Stylochaeton Bogmerii	0.1184	0.0382	0.322635
matK	Lasia Spinosa	0.2436	0.0598	0.245484
	Zamioculcas Camiifolia	0.2353	0.0697	0.296218
	Stylochaeton Bogmerii	0.2468	0.0626	0.253647
psbK	Lasia Spinosa	0.1793	0.0397	0.221417
	Zamioculcas Camiifolia	0.1635	0.0214	0.130887
	Stylochaeton Bogmerii	0.1635	0.0214	0.130887
psbI	Lasia Spinosa	0.0858	0	0
	Zamioculcas Camiifolia	0.0858	0	0
	Stylochaeton Bogmerii	0.0858	0	0
atpA	Lasia Spinosa	0.1972	0.015	0.0760649
	Zamioculcas Camiifolia	0.1927	0.0119	0.061754
	Stylochaeton Bogmerii	0.1874	0.0321	0.171291
atpF	Lasia Spinosa	0.1472	0.0404	0.274457
	Zamioculcas Camiifolia	0.1037	0.0317	0.305689
	Stylochaeton Bogmerii	0.109	0.0404	0.370642
atpH	Lasia Spinosa	0.1304	0	0
	Zamioculcas Camiifolia	0.1304	0	0
	Stylochaeton Bogmerii	0.1678	0	0
atpI	Lasia Spinosa	0.1257	0.009	0.071599
	Zamioculcas Camiifolia	0.1317	0.0018	0.0136674
	Stylochaeton Bogmerii	0.0874	0.0018	0.020595
rps2	Lasia Spinosa	0.1502	0.0299	0.199068
	Zamioculcas Camiifolia	0.1613	0.0232	0.143831
	Stylochaeton Bogmerii	0.148	0.0422	0.285135
rpoC2	Lasia Spinosa	0.199	0.0493	0.247739
	Zamioculcas Camiifolia	0.1653	0.0444	0.268603
	Stylochaeton Bogmerii	0.1821	0.0496	0.272378
rpoC1	Lasia Spinosa	0.1998	0.0223	0.111612
	Zamioculcas Camiifolia	0.187	0.022	0.117647
	Stylochaeton Bogmerii	0.181	0.0283	0.156354
rpoB	Lasia Spinosa	0.1829	0.0243	0.132859
	Zamioculcas Camiifolia	0.1793	0.0206	0.114891
	Stylochaeton Bogmerii	0.1896	0.0285	0.150316
petN	Lasia Spinosa	0.2907	0	0
	Zamioculcas Camiifolia	0.1606	0	0
	Stylochaeton Bogmerii	0.1606	0	0
psbM	Lasia Spinosa	0.0846	0	0
	Zamioculcas Camiifolia	0.0846	0	0
	Stylochaeton Bogmerii	0.0846	0	0
psbD	Lasia Spinosa	0.1218	0.0074	0.0607553
	Zamioculcas Camiifolia	0.1409	0.0074	0.0525195
	Stylochaeton Bogmerii	0.1606	0.0074	0.0460772
psbC	Lasia Spinosa	0.1791	0.0037	0.0206588
	Zamioculcas Camiifolia	0.1641	0.0028	0.0170628
	Stylochaeton Bogmerii	0.1606	0.0028	0.0174346
psbZ	Lasia Spinosa	0.0667	0	0
	Zamioculcas Camiifolia	0.0667	0	0
	Stylochaeton Bogmerii	0.0667	0	0
rps14	Lasia Spinosa	0.1266	0.04	0.315956
	Zamioculcas Camiifolia	0.1283	0.0353	0.275136
	Stylochaeton Bogmerii	0.1484	0.0579	0.390162
psaB	Lasia Spinosa	0.2034	0.0053	0.026057
	Zamioculcas Camiifolia	0.1905	0.0041	0.0215223
	Stylochaeton Bogmerii	0.1729	0.0035	0.0202429
psaA	Lasia Spinosa	0.1419	0.0064	0.0451022
	Zamioculcas Camiifolia	0.1419	0.007	0.0493305
	Stylochaeton Bogmerii	0.1395	0.0111	0.0795699
ycf3	Lasia Spinosa	0.0887	0.0078	0.0879369
	Zamioculcas Camiifolia	0.0791	0.0052	0.0657396
	Stylochaeton Bogmerii	0.0702	0.0078	0.111111
rps4	Lasia Spinosa	0.2052	0.0222	0.108187
	Zamioculcas Camiifolia	0.1519	0.0222	0.146149
	Stylochaeton Bogmerii	0.1707	0.0472	0.276508
ndhJ	Lasia Spinosa	0.2322	0.0137	0.0590009
	Zamioculcas Camiifolia	0.1946	0.0192	0.0986639
	Stylochaeton Bogmerii	0.1817	0.0109	0.059989
ndhK	Lasia Spinosa	0.1811	0.1811	1
	Zamioculcas Camiifolia	0.2132	0.2132	1
	Stylochaeton Bogmerii	0.2209	0.2209	1
ndhC	Lasia Spinosa	0.1003	0.011	0.109671
	Zamioculcas Camiifolia	0.1138	0.011	0.0966608
	Stylochaeton Bogmerii	0.0873	0.0147	0.168385
atpE	Lasia Spinosa	0.1391	0.047	0.337886
	Zamioculcas Camiifolia	0.1526	0.0264	0.173001
	Stylochaeton Bogmerii	0.1389	0.0333	0.239741
atpB	Lasia Spinosa	0.162	0.0163	0.100617
	Zamioculcas Camiifolia	0.1655	0.0136	0.0821752
	Stylochaeton Bogmerii	0.1692	0.0181	0.106974
rbcL	Lasia Spinosa	0.1828	0.0318	0.173961
	Zamioculcas Camiifolia	0.1831	0.0317	0.173129
	Stylochaeton Bogmerii	0.1802	0.0297	0.164817
psaI	Lasia Spinosa	0.0828	0.0501	0.605072
	Zamioculcas Camiifolia	0.0406	0.0122	0.300493
	Stylochaeton Bogmerii	0.0406	0.0122	0.300493
ycf4	Lasia Spinosa	0.213	0.0339	0.159155
	Zamioculcas Camiifolia	0.1826	0.0364	0.199343
	Stylochaeton Bogmerii	0.2135	0.0289	0.135363
cemA	Lasia Spinosa	0.2326	0.0332	0.142734
	Zamioculcas Camiifolia	0.2322	0.0276	0.118863
	Stylochaeton Bogmerii	0.1821	0.0304	0.166941
petA	Lasia Spinosa	0.1763	0.0293	0.166194
	Zamioculcas Camiifolia	0.158	0.0285	0.18038
	Stylochaeton Bogmerii	0.1907	0.0343	0.179864
psbJ	Lasia Spinosa	0.03	0	0
	Zamioculcas Camiifolia	0.0613	0	0
	Stylochaeton Bogmerii	0.03	0	0
psbL	Lasia Spinosa	0.0858	0	0
	Zamioculcas Camiifolia	0.0858	0	0
	Stylochaeton Bogmerii	0.0858	0	0
psbF	Lasia Spinosa	0.1805	0	0
	Zamioculcas Camiifolia	0.0671	0	0
	Stylochaeton Bogmerii	0.103	0	0
psbE	Lasia Spinosa	0.0912	0.0159	0.174342
	Zamioculcas Camiifolia	0.053	0.0159	0.3
	Stylochaeton Bogmerii	0.0716	0.0159	0.222067
petL	Lasia Spinosa	0.1271	0.1271	1
	Zamioculcas Camiifolia	0.1271	0.1271	1
	Stylochaeton Bogmerii	0.1722	0.1722	1
petG	Lasia Spinosa	0.1271	0	0
	Zamioculcas Camiifolia	0.1271	0	0
	Stylochaeton Bogmerii	0.1722	0	0
psaJ	Lasia Spinosa	0.2177	0	0
	Zamioculcas Camiifolia	0.257	0	0
	Stylochaeton Bogmerii	0.2602	0	0
rpl33	Lasia Spinosa	0.1598	0.0649	0.406133
	Zamioculcas Camiifolia	0.2479	0.072	0.29044
	Stylochaeton Bogmerii	0.1968	0.0783	0.397866
rps18	Lasia Spinosa	0.0594	0.0174	0.292929
	Zamioculcas Camiifolia	0.029	0.0174	0.6
	Stylochaeton Bogmerii	0.044	0.0174	0.395455
rpl20	Lasia Spinosa	0.1453	0.053	0.364763
	Zamioculcas Camiifolia	0.131	0.049	0.374046
	Stylochaeton Bogmerii	0.1164	0.0909	0.780928
clpP	Lasia Spinosa	0.1311	0.0089	0.0678871
	Zamioculcas Camiifolia	0.0978	0.0157	0.160532
	Stylochaeton Bogmerii	0.2187	0.2516	1.15043
psbB	Lasia Spinosa	0.2255	0.0061	0.027051
	Zamioculcas Camiifolia	0.2037	0.0061	0.029946
	Stylochaeton Bogmerii	0.2403	0.0061	0.0253849
psbT	Lasia Spinosa	0.128	0.0127	0.0992187
	Zamioculcas Camiifolia	0.1786	0	0
	Stylochaeton Bogmerii	0.18	0.0126	0.07
psbN	Lasia Spinosa			#DIV/0!
	Zamioculcas Camiifolia			#DIV/0!
	Stylochaeton Bogmerii			#DIV/0!
psbH	Lasia Spinosa	0.1282	0.0408	0.318253
	Zamioculcas Camiifolia	0.139	0.044	0.316547
	Stylochaeton Bogmerii	0.1167	0.0376	0.322194
petB	Lasia Spinosa	0.1959	0.0041	0.020929
	Zamioculcas Camiifolia	0.1793	0.0062	0.0345789
	Stylochaeton Bogmerii	0.1552	0.0062	0.0399485
petD	Lasia Spinosa	0.2035	0	0
	Zamioculcas Camiifolia	0.2144	0	0
	Stylochaeton Bogmerii	0.2253	0	0
rpoA	Lasia Spinosa	0.1977	0.0305	0.154274
	Zamioculcas Camiifolia	0.1559	0.0311	0.199487
	Stylochaeton Bogmerii	0.1558	0.0365	0.234275
rps11	Lasia Spinosa	0.1878	0.0266	0.14164
	Zamioculcas Camiifolia	0.1998	0.0199	0.0995996
	Stylochaeton Bogmerii	0.241	0.0645	0.267635
rpl36	Lasia Spinosa	0.1001	0.0302	0.301698
	Zamioculcas Camiifolia	0.0998	0.0303	0.303607
	Stylochaeton Bogmerii	0.0574	0.0818	1.42509
rps8	Lasia Spinosa	0.1264	0.0724	0.572785
	Zamioculcas Camiifolia	0.1323	0.0668	0.504913
	Stylochaeton Bogmerii	0.1317	0.0669	0.507973
rpl14	Lasia Spinosa	0.2362	0.0257	0.108806
	Zamioculcas Camiifolia	0.2524	0.0294	0.116482
	Stylochaeton Bogmerii	0.2073	0.0561	0.270622
rpl16	Lasia Spinosa	0.1493	0.1493	1
	Zamioculcas Camiifolia	0.1492	0.1492	1
	Stylochaeton Bogmerii	0.169	0.169	1
rps3	Lasia Spinosa	0.1656	0.0344	0.207729
	Zamioculcas Camiifolia	0.1443	0.0313	0.216909
	Stylochaeton Bogmerii	0.1569	0.064	0.407903
rpl22	Lasia Spinosa	0.2659	0.1071	0.402783
	Zamioculcas Camiifolia	0.2354	0.0991	0.420986
	Stylochaeton Bogmerii	0.2351	0.1234	0.524883
rps19	Lasia Spinosa	0.2855	0.0386	0.135201
	Zamioculcas Camiifolia	0.3356	0.0336	0.100119
	Stylochaeton Bogmerii	0.2794	0.1243	0.444882
rpl2	Lasia Spinosa	0.0549	0.0132	0.240437
	Zamioculcas Camiifolia	0.0445	0.0132	0.296629
	Stylochaeton Bogmerii	0.0523	0.0241	0.460803
ycf2	Lasia Spinosa	0.0338	0.0255	0.754438
	Zamioculcas Camiifolia	0.0374	0.0234	0.625668
	Stylochaeton Bogmerii	0.0496	0.0643	1.29637
ndhB	Lasia Spinosa	0.0329	0.0035	0.106383
	Zamioculcas Camiifolia	0.0301	0.0035	0.116279
	Stylochaeton Bogmerii	0.0356	0.0052	0.146067
rps7	Lasia Spinosa	0.0359	0.0057	0.158774
	Zamioculcas Camiifolia	0.0453	0.0029	0.0640177
	Stylochaeton Bogmerii	0.0363	0.0143	0.393939
ycf1	Lasia Spinosa	0.2403	0.1009	0.419892
	Zamioculcas Camiifolia	0.233	0.1071	0.459657
	Stylochaeton Bogmerii	0.2754	0.1335	0.484749
ndhF	Lasia Spinosa	0.2605	0.2605	1
	Zamioculcas Camiifolia	0.2051	0.2051	1
	Stylochaeton Bogmerii	0.2226	0.2226	1
rpl32	Lasia Spinosa	0.2433	0.0308	0.126593
	Zamioculcas Camiifolia	0.2093	0.0387	0.184902
	Stylochaeton Bogmerii	0.1739	0.0468	0.26912
ccsA	Lasia Spinosa	0.2927	0.0641	0.218996
	Zamioculcas Camiifolia	0.3128	0.0575	0.183824
	Stylochaeton Bogmerii	0.299	0.0618	0.206689
ndhD	Lasia Spinosa	0.1787	0.0412	0.230554
	Zamioculcas Camiifolia	0.1845	0.0335	0.181572
	Stylochaeton Bogmerii	0.1726	0.0357	0.206837
psaC	Lasia Spinosa	0.1888	0.0302	0.159958
	Zamioculcas Camiifolia	0.2188	0.0228	0.104205
	Stylochaeton Bogmerii	0.2188	0.0228	0.104205
ndhG	Lasia Spinosa	0.1778	0.0363	0.204162
	Zamioculcas Camiifolia	0.1403	0.0205	0.146115
	Stylochaeton Bogmerii	0.1596	0.0309	0.193609
ndhI	Lasia Spinosa	0.2345	0.0413	0.176119
	Zamioculcas Camiifolia	0.1975	0.0097	0.0491139
	Stylochaeton Bogmerii	0.187	0.0122	0.0652406
ndhA	Lasia Spinosa	0.203	0.0255	0.125616
	Zamioculcas Camiifolia	0.1856	0.0237	0.127694
	Stylochaeton Bogmerii	0.1916	0.0262	0.136743
ndhH	Lasia Spinosa	0.2129	0.2129	1
	Zamioculcas Camiifolia	0.1913	0.1913	1
	Stylochaeton Bogmerii	0.2054	0.2054	1
rps15	Lasia Spinosa	0.3384	0.3384	1
	Zamioculcas Camiifolia	0.2501	0.2501	1
	Stylochaeton Bogmerii	0.3536	0.3536	1

### Sheet: RNA polymerase group
Gene	species	Ks	Ka	Ka/Ks
rpoC2	Lasia Spinosa	0.199	0.0493	0.247739
rpoC2	Zamioculcas Camiifolia	0.1653	0.0444	0.268603
rpoC2	Stylochaeton Bogmerii	0.1821	0.0496	0.272378
rpoC1	Lasia Spinosa	0.1998	0.0223	0.111612
rpoC1	Zamioculcas Camiifolia	0.187	0.022	0.117647
rpoC1	Stylochaeton Bogmerii	0.181	0.0283	0.156354
rpoB	Lasia Spinosa	0.1829	0.0243	0.132859
rpoB	Zamioculcas Camiifolia	0.1793	0.0206	0.114891
rpoB	Stylochaeton Bogmerii	0.1896	0.0285	0.150316
rpoA	Lasia Spinosa	0.1977	0.0305	0.154274
rpoA	Zamioculcas Camiifolia	0.1559	0.0311	0.199487
rpoA	Stylochaeton Bogmerii	0.1558	0.0365	0.234275
Average		0.181283	0.0322833	0.180036

### Sheet: NADPH dehydrogenase group
Table S4. Rate of evolution of protein coding genes
Gene	species	Ks	Ka	Ka/Ks
ndhJ	Lasia Spinosa	0.2322	0.0137	0.0590009
ndhJ	Zamioculcas Camiifolia	0.1946	0.0192	0.0986639
ndhJ	Stylochaeton Bogmerii	0.1817	0.0109	0.059989
ndhK	Lasia Spinosa	0.1811	0.1811	1
ndhK	Zamioculcas Camiifolia	0.2132	0.2132	1
ndhK	Stylochaeton Bogmerii	0.2209	0.2209	1
ndhC	Lasia Spinosa	0.1003	0.011	0.109671
ndhC	Zamioculcas Camiifolia	0.1138	0.011	0.0966608
ndhC	Stylochaeton Bogmerii	0.0873	0.0147	0.168385
ndhB	Lasia Spinosa	0.0329	0.0035	0.106383
ndhB	Zamioculcas Camiifolia	0.0301	0.0035	0.116279
ndhB	Stylochaeton Bogmerii	0.0356	0.0052	0.146067
ndhF	Lasia Spinosa	0.2605	0.2605	1
ndhF	Zamioculcas Camiifolia	0.2051	0.2051	1
ndhF	Stylochaeton Bogmerii	0.2226	0.2226	1
ndhD	Lasia Spinosa	0.1787	0.0412	0.230554
ndhD	Zamioculcas Camiifolia	0.1845	0.0335	0.181572
ndhD	Stylochaeton Bogmerii	0.1726	0.0357	0.206837
ndhG	Lasia Spinosa	0.1778	0.0363	0.204162
ndhG	Zamioculcas Camiifolia	0.1403	0.0205	0.146115
ndhG	Stylochaeton Bogmerii	0.1596	0.0309	0.193609
ndhI	Lasia Spinosa	0.2345	0.0413	0.176119
ndhI	Zamioculcas Camiifolia	0.1975	0.0097	0.0491139
ndhI	Stylochaeton Bogmerii	0.187	0.0122	0.0652406
ndhA	Lasia Spinosa	0.203	0.0255	0.125616
ndhA	Zamioculcas Camiifolia	0.1856	0.0237	0.127694
ndhA	Stylochaeton Bogmerii	0.1916	0.0262	0.136743
ndhH	Lasia Spinosa	0.2129	0.2129	1
ndhH	Zamioculcas Camiifolia	0.1913	0.1913	1
ndhH	Stylochaeton Bogmerii	0.2054	0.2054	1
	Average	0.17114	0.07808	0.393483

### Sheet: Ribomal large subunit
Table S4. Rate of evolution of protein coding genes
Gene	species	Ks	Ka	Ka/Ks
rpl33	Lasia Spinosa	0.1598	0.0649	0.406133
rpl33	Zamioculcas Camiifolia	0.2479	0.072	0.29044
rpl33	Stylochaeton Bogmerii	0.1968	0.0783	0.397866
rpl20	Lasia Spinosa	0.1453	0.053	0.364763
rpl20	Zamioculcas Camiifolia	0.131	0.049	0.374046
rpl20	Stylochaeton Bogmerii	0.1164	0.0909	0.780928
rpl36	Lasia Spinosa	0.1001	0.0302	0.301698
rpl36	Zamioculcas Camiifolia	0.0998	0.0303	0.303607
rpl36	Stylochaeton Bogmerii	0.0574	0.0818	1.42509
rpl14	Lasia Spinosa	0.2362	0.0257	0.108806
rpl14	Zamioculcas Camiifolia	0.2524	0.0294	0.116482
rpl14	Stylochaeton Bogmerii	0.2073	0.0561	0.270622
rpl16	Lasia Spinosa	0.1493	0.1493	1
rpl16	Zamioculcas Camiifolia	0.1492	0.1492	1
rpl16	Stylochaeton Bogmerii	0.169	0.169	1
rpl22	Lasia Spinosa	0.2659	0.1071	0.402783
rpl22	Zamioculcas Camiifolia	0.2354	0.0991	0.420986
rpl22	Stylochaeton Bogmerii	0.2351	0.1234	0.524883
rpl2	Lasia Spinosa	0.0549	0.0132	0.240437
rpl2	Zamioculcas Camiifolia	0.0445	0.0132	0.296629
rpl2	Stylochaeton Bogmerii	0.0523	0.0241	0.460803
rpl32	Lasia Spinosa	0.2433	0.0308	0.126593
rpl32	Zamioculcas Camiifolia	0.2093	0.0387	0.184902
rpl32	Stylochaeton Bogmerii	0.1739	0.0468	0.26912
	Average	0.163854	0.0677292	0.461151

### Sheet: ribosomal small subunit
Table S4. Rate of evolution of protein coding genes
Gene	species	Ks	Ka	Ka/Ks
rps16	Lasia Spinosa	0.1395	0.0381	0.273118
rps17	Zamioculcas Camiifolia	0.1181	0.0322	0.27265
rps18	Stylochaeton Bogmerii	0.1184	0.0382	0.322635
rps2	Lasia Spinosa	0.1502	0.0299	0.199068
rps2	Zamioculcas Camiifolia	0.1613	0.0232	0.143831
rps2	Stylochaeton Bogmerii	0.148	0.0422	0.285135
rps14	Lasia Spinosa	0.1266	0.04	0.315956
rps15	Zamioculcas Camiifolia	0.1283	0.0353	0.275136
rps16	Stylochaeton Bogmerii	0.1484	0.0579	0.390162
rps4	Lasia Spinosa	0.2052	0.0222	0.108187
rps4	Zamioculcas Camiifolia	0.1519	0.0222	0.146149
rps4	Stylochaeton Bogmerii	0.1707	0.0472	0.276508
rps18	Lasia Spinosa	0.0594	0.0174	0.292929
rps18	Zamioculcas Camiifolia	0.029	0.0174	0.6
rps18	Stylochaeton Bogmerii	0.044	0.0174	0.395455
rps11	Lasia Spinosa	0.1878	0.0266	0.14164
rps11	Zamioculcas Camiifolia	0.1998	0.0199	0.0995996
rps11	Stylochaeton Bogmerii	0.241	0.0645	0.267635
rps8	Lasia Spinosa	0.1264	0.0724	0.572785
rps8	Zamioculcas Camiifolia	0.1323	0.0668	0.504913
rps8	Stylochaeton Bogmerii	0.1317	0.0669	0.507973
rps3	Lasia Spinosa	0.1656	0.0344	0.207729
rps3	Zamioculcas Camiifolia	0.1443	0.0313	0.216909
rps3	Stylochaeton Bogmerii	0.1569	0.064	0.407903
rps19	Lasia Spinosa	0.2855	0.0386	0.135201
rps19	Zamioculcas Camiifolia	0.3356	0.0336	0.100119
rps19	Stylochaeton Bogmerii	0.2794	0.1243	0.444882
rps7	Lasia Spinosa	0.0359	0.0057	0.158774
rps7	Zamioculcas Camiifolia	0.0453	0.0029	0.0640177
rps7	Stylochaeton Bogmerii	0.0363	0.0143	0.393939
rps15	Lasia Spinosa	0.3384	0.3384	1
rps15	Zamioculcas Camiifolia	0.2501	0.2501	1
rps15	Stylochaeton Bogmerii	0.3536	0.3536	1
	Average	0.161967	0.0633061	0.349119

### Sheet: ATP synthase group
Table S4. Rate of evolution of protein coding genes
Gene	species	Ks	Ka	Ka/Ks
atpA	Lasia Spinosa	0.1972	0.015	0.0760649
atpA	Zamioculcas Camiifolia	0.1927	0.0119	0.061754
atpA	Stylochaeton Bogmerii	0.1874	0.0321	0.171291
atpF	Lasia Spinosa	0.1472	0.0404	0.274457
atpF	Zamioculcas Camiifolia	0.1037	0.0317	0.305689
atpF	Stylochaeton Bogmerii	0.109	0.0404	0.370642
atpH	Lasia Spinosa	0.1304	0	0
atpH	Zamioculcas Camiifolia	0.1304	0	0
atpH	Stylochaeton Bogmerii	0.1678	0	0
atpI	Lasia Spinosa	0.1257	0.009	0.071599
atpI	Zamioculcas Camiifolia	0.1317	0.0018	0.0136674
atpI	Stylochaeton Bogmerii	0.0874	0.0018	0.020595
atpE	Lasia Spinosa	0.1391	0.047	0.337886
atpE	Zamioculcas Camiifolia	0.1526	0.0264	0.173001
atpE	Stylochaeton Bogmerii	0.1389	0.0333	0.239741
atpB	Lasia Spinosa	0.162	0.0163	0.100617
atpB	Zamioculcas Camiifolia	0.1655	0.0136	0.0821752
atpB	Stylochaeton Bogmerii	0.1692	0.0181	0.106974
	Average	0.14655	0.0188222	0.133675

### Sheet: Cytochlorome group
Table S4. Rate of evolution of protein coding genes
Gene	species	Ks	Ka	Ka/Ks
petN	Lasia Spinosa	0.2907	0	0
petN	Zamioculcas Camiifolia	0.1606	0	0
petN	Stylochaeton Bogmerii	0.1606	0	0
petA	Lasia Spinosa	0.1763	0.0293	0.166194
petA	Zamioculcas Camiifolia	0.158	0.0285	0.18038
petA	Stylochaeton Bogmerii	0.1907	0.0343	0.179864
petL	Lasia Spinosa	0.1271	0.1271	1
petL	Zamioculcas Camiifolia	0.1271	0.1271	1
petL	Stylochaeton Bogmerii	0.1722	0.1722	1
petG	Lasia Spinosa	0.1271	0	0
petG	Zamioculcas Camiifolia	0.1271	0	0
petG	Stylochaeton Bogmerii	0.1722	0	0
petB	Lasia Spinosa	0.1959	0.0041	0.020929
petB	Zamioculcas Camiifolia	0.1793	0.0062	0.0345789
petB	Stylochaeton Bogmerii	0.1552	0.0062	0.0399485
petD	Lasia Spinosa	0.2035	0	0
petD	Zamioculcas Camiifolia	0.2144	0	0
petD	Stylochaeton Bogmerii	0.2253	0	0
	Average	0.175739	0.0297222	0.201216

### Sheet: Photosystem II
Table S4. Rate of evolution of protein coding genes
Gene	species	Ks	Ka	Ka/Ks
psbA	Lasia Spinosa	0.1442	0.005	0.0346741
psbA	Zamioculcas Camiifolia	0.1345	0.0037	0.0275093
psbA	Stylochaeton Bogmerii	0.1537	0.0037	0.0240729
psbK	Lasia Spinosa	0.1793	0.0397	0.221417
psbK	Zamioculcas Camiifolia	0.1635	0.0214	0.130887
psbK	Stylochaeton Bogmerii	0.1635	0.0214	0.130887
psbI	Lasia Spinosa	0.0858	0	0
psbI	Zamioculcas Camiifolia	0.0858	0	0
psbI	Stylochaeton Bogmerii	0.0858	0	0
psbM	Lasia Spinosa	0.0846	0	0
psbM	Zamioculcas Camiifolia	0.0846	0	0
psbM	Stylochaeton Bogmerii	0.0846	0	0
psbD	Lasia Spinosa	0.1218	0.0074	0.0607553
psbD	Zamioculcas Camiifolia	0.1409	0.0074	0.0525195
psbD	Stylochaeton Bogmerii	0.1606	0.0074	0.0460772
psbC	Lasia Spinosa	0.1791	0.0037	0.0206588
psbC	Zamioculcas Camiifolia	0.1641	0.0028	0.0170628
psbC	Stylochaeton Bogmerii	0.1606	0.0028	0.0174346
psbZ	Lasia Spinosa	0.0667	0	0
psbZ	Zamioculcas Camiifolia	0.0667	0	0
psbZ	Stylochaeton Bogmerii	0.0667	0	0
psbJ	Lasia Spinosa	0.03	0	0
psbJ	Zamioculcas Camiifolia	0.0613	0	0
psbJ	Stylochaeton Bogmerii	0.03	0	0
psbL	Lasia Spinosa	0.0858	0	0
psbL	Zamioculcas Camiifolia	0.0858	0	0
psbL	Stylochaeton Bogmerii	0.0858	0	0
psbF	Lasia Spinosa	0.1805	0	0
psbF	Zamioculcas Camiifolia	0.0671	0	0
psbF	Stylochaeton Bogmerii	0.103	0	0
psbE	Lasia Spinosa	0.0912	0.0159	0.174342
psbE	Zamioculcas Camiifolia	0.053	0.0159	0.3
psbE	Stylochaeton Bogmerii	0.0716	0.0159	0.222067
psbB	Lasia Spinosa	0.2255	0.0061	0.027051
psbB	Zamioculcas Camiifolia	0.2037	0.0061	0.029946
psbB	Stylochaeton Bogmerii	0.2403	0.0061	0.0253849
psbT	Lasia Spinosa	0.128	0.0127	0.0992187
psbT	Zamioculcas Camiifolia	0.1786	0	0
psbT	Stylochaeton Bogmerii	0.18	0.0126	0.07
psbN	Lasia Spinosa	0.1367	0.0104	0.076079
psbN	Zamioculcas Camiifolia	0.1001	0.0104	0.103896
psbN	Stylochaeton Bogmerii	0.1379	0.0209	0.151559
psbH	Lasia Spinosa	0.1282	0.0408	0.318253
psbH	Zamioculcas Camiifolia	0.139	0.044	0.316547
psbH	Stylochaeton Bogmerii	0.1167	0.0376	0.322194
		0.12082	0.00848444	0.067122

### Sheet: Photosystem I
Table S4. Rate of evolution of protein coding genes
Gene	species	Ks	Ka	Ka/Ks
psaB	Lasia Spinosa	0.2034	0.0053	0.026057
psaB	Zamioculcas Camiifolia	0.1905	0.0041	0.0215223
psaB	Stylochaeton Bogmerii	0.1729	0.0035	0.0202429
psaA	Lasia Spinosa	0.1419	0.0064	0.0451022
psaA	Zamioculcas Camiifolia	0.1419	0.007	0.0493305
psaA	Stylochaeton Bogmerii	0.1395	0.0111	0.0795699
psaI	Lasia Spinosa	0.0828	0.0501	0.605072
psaI	Zamioculcas Camiifolia	0.0406	0.0122	0.300493
psaI	Stylochaeton Bogmerii	0.0406	0.0122	0.300493
psaJ	Lasia Spinosa	0.2177	0	0
psaJ	Zamioculcas Camiifolia	0.257	0	0
psaJ	Stylochaeton Bogmerii	0.2602	0	0
psaC	Lasia Spinosa	0.1888	0.0302	0.159958
psaC	Zamioculcas Camiifolia	0.2188	0.0228	0.104205
psaC	Stylochaeton Bogmerii	0.2188	0.0228	0.104205
		0.167693	0.0125133	0.121083
